# Transcriptome analysis of EPO and GFP HEK293 Cell-lines Reveal Shifts in Energy and ER Capacity Support Improved Erythropoietin Production in HEK293F Cells

**DOI:** 10.1101/2020.09.16.299966

**Authors:** Rasool Saghaleyni, Magdalena Malm, Jan Zrimec, Ronia Razavi, Num Wistbacka, Veronique Chotteau, Diane Hatton, Luigi Grassi, Aleksej Zelezniak, Thomas Svensson, Jens Nielsen, Jonathan L. Robinson, Johan Rockberg

**Author notes:** Corresponding authors: Johan Rockberg, KTH - Royal Institute of Technology, School of Engineering Sciences in Chemistry, Biotechnology and Health, S-106 91 Stockholm, Sweden, Jonathan L. Robinson, Department of Biology and Biological Engineering, Chalmers University of Technology, 41296 Gothenburg, Sweden.

## Abstract

Higher eukaryotic cell lines like HEK293 are the preferred hosts for production of therapeutic proteins requiring human post translational processing. However, recombinant protein production can result in severe stress on the cellular machinery, resulting in limited titre and product quality. To investigate the cellular and metabolic characteristics associated with these limitations, we compared erythropoietin (secretory) and GFP (non-secretory) protein producer HEK293 cell-lines using transcriptomics analysis. Despite the high demand for ATP in all protein producer clones, a significantly higher capacity for ATP production was observed with erythropoietin producers as evidenced by the enrichment of upregulated genes in the oxidative phosphorylation pathway. In addition, ribosomal genes exhibited specific patterns of expression depending on the recombinant protein and the production rate. In a clone displaying a dramatically increased erythropoietin secretion, we detected higher ER stress, including upregulation of the ATF6B gene. Our results are significant in recognizing key pathways for recombinant protein production and identifying potential target genes for further development of secretory power in mammalian cell factories.

**In Brief:** Although the protein secretion process has been widely studied, the complexity of it leaves many questions with regards to defining bottlenecks for successful protein secretion to be answered. By investigating the transcriptomic profiles of different HEK293 clones with varying translational rates producing either the secreted protein erythropoietin or the intracellular GFP, we reveal that high ATP production and improved capacity of specific post-translational pathways are key factors associated with boosting erythropoietin production.

**Highlights:**

- Transcriptomics analysis of a panel of HEK293 stable cell lines expressing GFP or erythropoietin (EPO) at varying translational rates
- Expression of mitochondrial ribosomal genes is positively correlated with EPO secretion
- Expression of different cytosolic ribosomal genes are correlated with productivity in a recombinant-protein specific manner
- High EPO producing clones have significant upregulation of ATF6B, potentially enabling a beneficial ER stress response to cope with high protein secretion

**Graphical Abstract:** 
