## Supplemental Table 2 for "Transcriptome analysis of EPO and GFP HEK293 Cell-lines Reveal Shifts in Energy and ER Capacity Support Improved Erythropoietin Production in HEK293F Cells"

Values are -Log10 of adjusted p-value
Canonical Pathways	EPO7	EPO8	EPOB9	EPOF21	EPOI2
Oxidative Phosphorylation	4.796	2.121	3.273	5.303	4.123
EIF2 Signaling	4.226	4.459	2.828	2.887	2.5
GP6 Signaling Pathway	-2.828	1.342	2.53	-2.982	2.673
Synaptogenesis Signaling Pathway	-2.711	3.683	1.414	-1.095	2.0
Synaptic Long Term Depression	0.577	2.524	2.5	-1.789	2.294
Calcium Signaling	-1.604	3.742	1.387	-0.775	2.138
GPCR-Mediated Nutrient Sensing in Enteroendocrine Cells	0.577	3.0	1.897	-0.5	3.051
Dopamine-DARPP32 Feedback in cAMP Signaling	-1.069	3.464	-1.387	-2.0	1.069
Systemic Lupus Erythematosus In B Cell Signaling Pathway	1.342	1.387	3.128	0.667	2.294
Sperm Motility	0.378	2.121	1.667	-1.886	2.496
Gα12/13 Signaling	2.0	-2.333	1.941	0.943	1.291
Sirtuin Signaling Pathway	-1.8	0.258	-2.191	-2.137	-1.877
Netrin Signaling	-0.378	2.646	1.897	0.632	2.309
Role of NFAT in Cardiac Hypertrophy	0.243	2.496	1.789	-0.365	2.858
Hepatic Fibrosis Signaling Pathway	-0.186	2.4	1.976	0.866	2.287
RhoGDI Signaling	1.941	-2.138	0.832	1.5	-1.279
Cardiac Hypertrophy Signaling (Enhanced)	-0.169	1.961	1.667	-2.142	1.718
D-myo-inositol-5-phosphate Metabolism	2.309	2.138	0.0	0.229	2.84
Production of Nitric Oxide and Reactive Oxygen Species in Macrophages	1.508	1.508	2.324	-0.209	1.964
White Adipose Tissue Browning Pathway	0.0	2.84	2.138	-0.243	2.183
Androgen Signaling	0.378	2.449	2.236	0.0	2.333
Signaling by Rho Family GTPases	-1.213	2.5	0.258	-1.633	1.732
CCR3 Signaling in Eosinophils	1.134	1.633	1.89	-0.905	1.633
Leukocyte Extravasation Signaling	-0.258	1.807	1.964	-1.279	1.886
Neuroinflammation Signaling Pathway	0.408	1.964	1.8	1.826	1.177
Heparan Sulfate Biosynthesis	-1.897	0.816	2.333	0.302	1.732
Aryl Hydrocarbon Receptor Signaling	-0.447	-1.667	-1.0	-1.897	-1.897
Endothelin-1 Signaling	1.387	0.832	2.0	-1.043	1.606
Heparan Sulfate Biosynthesis (Late Stages)	-2.121	0.0	2.121	0.632	1.897
Cardiac Hypertrophy Signaling	1.147	1.508	1.279	-0.2	2.558
CXCR4 Signaling	1.069	1.414	1.155	-0.655	2.324
Endocannabinoid Neuronal Synapse Pathway	0.0	2.673	1.414	0.0	2.524
Renin-Angiotensin Signaling	0.816	1.633	2.0	-0.775	1.342
Neuropathic Pain Signaling In Dorsal Horn Neurons	-0.277	2.53	0.816	-1.414	1.508
Huntington's Disease Signaling	0.832	1.897	0.905	-1.0	1.897
Agrin Interactions at Neuromuscular Junction	-0.707	2.236	1.89	0.0	1.667
Phospholipase C Signaling	1.0	1.0	1.706	0.192	2.558
Adrenomedullin signaling pathway	1.147	0.632	1.941	-0.784	1.886
Synaptic Long Term Potentiation	-0.302	3.317	-0.632	-2.138	0.0
Neuregulin Signaling	-0.632	1.89	1.89	0.333	1.633
ERK/MAPK Signaling	0.632	1.807	1.604	-1.789	-0.5
PTEN Signaling	1.604	-0.816	0.447	2.309	1.069
STAT3 Pathway	-1.941	2.646	-0.378	-1.0	-0.258
HMGB1 Signaling	2.121	0.0	1.508	0.243	2.324
Inhibition of Matrix Metalloproteases	1.414	-2.0	-0.378	1.342	-1.0
Opioid Signaling Pathway	-0.5	1.528	0.894	-0.756	2.353
p38 MAPK Signaling	2.333	1.667	1.387	0.258	0.333
Type II Diabetes Mellitus Signaling	1.134	1.342	N/A	-1.508	1.89
iNOS Signaling	2.0	N/A	1.633	1.414	0.707
Thrombin Signaling	0.258	1.134	1.508	-1.342	1.5
Dermatan Sulfate Biosynthesis	-1.667	1.134	1.414	0.0	1.508
B Cell Activating Factor Signaling	N/A	N/A	2.449	1.342	1.89
Apelin Cardiomyocyte Signaling Pathway	0.577	0.816	1.897	-1.213	1.155
Dermatan Sulfate Biosynthesis (Late Stages)	-1.633	0.447	1.134	0.707	1.667
IL-8 Signaling	-0.655	1.155	1.807	0.0	1.964
IL-1 Signaling	1.0	1.0	1.342	1.414	0.707
tRNA Charging	-1.0	N/A	-2.121	-2.309	N/A
Pyridoxal 5'-phosphate Salvage Pathway	-1.0	-0.707	-0.447	-1.89	-1.342
Chondroitin Sulfate Biosynthesis	-1.414	0.816	1.89	0.0	1.265
Antioxidant Action of Vitamin C	-1.134	-0.707	-1.508	0.302	-1.732
Superpathway of Cholesterol Biosynthesis	N/A	-2.449	-1.0	N/A	-1.89
NF-κB Signaling	-0.688	1.667	1.265	-0.943	-0.775
Tec Kinase Signaling	-0.378	0.447	1.155	-1.5	1.807
Amyotrophic Lateral Sclerosis Signaling	-0.447	2.53	0.0	0.0	2.236
April Mediated Signaling	1.0	N/A	1.633	1.134	1.414
Growth Hormone Signaling	-1.633	0.0	-1.342	-1.387	-0.816
ErbB Signaling	-0.905	1.667	1.414	0.0	1.134
Death Receptor Signaling	-0.378	-2.0	0.832	0.577	1.265
GNRH Signaling	0.577	1.897	0.577	-0.426	1.387
CREB Signaling in Neurons	0.0	2.496	0.0	-2.324	0.0
Regulation of eIF4 and p70S6K Signaling	0.0	-1.0	N/A	-2.449	-1.342
Gαq Signaling	0.0	1.0	0.775	-1.225	1.698
Chondroitin Sulfate Biosynthesis (Late Stages)	-1.633	0.0	1.633	0.0	1.414
Neurotrophin/TRK Signaling	1.342	1.134	-1.0	-0.707	-0.447
Ephrin Receptor Signaling	-0.277	1.604	-1.0	-1.155	0.535
TGF-β Signaling	0.0	0.816	1.0	1.667	1.0
PKCθ Signaling in T Lymphocytes	1.0	0.0	1.265	-0.258	1.941
Protein Kinase A Signaling	0.2	1.8	1.347	-0.649	0.378
ILK Signaling	-0.277	0.0	1.807	-0.471	1.789
Cholecystokinin/Gastrin-mediated Signaling	0.707	0.447	1.0	-1.0	1.155
Inhibition of ARE-Mediated mRNA Degradation Pathway	1.633	0.447	1.807	-0.333	0.0
mTOR Signaling	-0.302	-0.333	0.905	-2.324	-0.277
Phospholipases	0.447	0.378	0.707	-1.134	1.414
EGF Signaling	0.816	-0.447	1.342	-1.0	0.447
14-3-3-mediated Signaling	0.707	1.0	-0.378	-1.604	0.333
UVA-Induced MAPK Signaling	0.0	N/A	-1.0	-2.121	-0.816
PEDF Signaling	1.89	0.707	N/A	0.333	1.0
Endocannabinoid Cancer Inhibition Pathway	1.0	-0.277	0.0	1.508	-1.134
4-1BB Signaling in T Lymphocytes	2.0	N/A	N/A	0.447	1.342
Corticotropin Releasing Hormone Signaling	1.0	0.302	-0.277	-1.213	-0.943
B Cell Receptor Signaling	0.632	0.447	-0.277	-1.46	0.832
Apelin Cardiac Fibroblast Signaling Pathway	N/A	N/A	N/A	-1.633	-2.0
Aldosterone Signaling in Epithelial Cells	0.0	0.447	-0.447	-2.309	0.378
Wnt/β-catenin Signaling	-1.633	-0.832	0.577	-0.258	0.277
NRF2-mediated Oxidative Stress Response	0.632	1.414	0.816	0.0	0.707
Salvage Pathways of Pyrimidine Ribonucleotides	1.265	0.277	-0.378	-0.707	-0.816
p70S6K Signaling	-0.258	0.0	1.0	-2.183	0.0
IL-3 Signaling	-0.447	N/A	-1.0	-1.155	-0.816
ATM Signaling	N/A	-1.0	1.414	-1.0	0.0
Osteoarthritis Pathway	-1.155	0.302	0.333	-0.2	1.387
LPS-stimulated MAPK Signaling	0.816	-0.447	0.816	-0.277	1.0
RANK Signaling in Osteoclasts	0.816	N/A	0.816	-0.577	1.134
ErbB2-ErbB3 Signaling	-0.333	1.0	1.0	0.0	1.0
CD40 Signaling	1.134	N/A	1.134	-1.0	0.0
Acute Phase Response Signaling	1.155	1.414	0.333	-0.243	0.0
Cholesterol Biosynthesis II (via 24,25-dihydrolanosterol)	N/A	-2.0	N/A	N/A	-1.0
Superpathway of Citrulline Metabolism	-1.0	N/A	N/A	-2.0	N/A
Cholesterol Biosynthesis III (via Desmosterol)	N/A	-2.0	N/A	N/A	-1.0
IL-17A Signaling in Gastric Cells	N/A	N/A	N/A	2.0	1.0
Cholesterol Biosynthesis I	N/A	-2.0	N/A	N/A	-1.0
Retinol Biosynthesis	0.816	0.0	0.0	1.134	0.816
Cell Cycle: G2/M DNA Damage Checkpoint Regulation	N/A	N/A	0.378	1.89	-0.447
Melatonin Signaling	0.0	0.816	0.0	-1.265	0.632
Retinoic acid Mediated Apoptosis Signaling	N/A	1.0	0.816	0.447	0.447
Fcγ Receptor-mediated Phagocytosis in Macrophages and Monocytes	0.0	-0.378	0.632	-0.277	1.414
Role of Pattern Recognition Receptors in Recognition of Bacteria and Viruses	0.378	0.0	1.342	-0.577	0.378
Glutamate Receptor Signaling	N/A	2.646	N/A	N/A	N/A
Dopamine Degradation	0.0	0.378	0.447	-0.447	1.342
Actin Cytoskeleton Signaling	0.243	0.378	0.832	0.0	1.155
CD27 Signaling in Lymphocytes	N/A	N/A	0.447	-1.0	1.134
UVB-Induced MAPK Signaling	-0.816	N/A	N/A	-1.265	0.447
Noradrenaline and Adrenaline Degradation	-0.447	0.447	N/A	-0.816	0.816
Toll-like Receptor Signaling	0.447	N/A	1.342	0.333	-0.333
Ethanol Degradation II	0.0	1.342	0.0	N/A	1.0
fMLP Signaling in Neutrophils	0.302	0.0	0.0	-1.342	0.632
VDR/RXR Activation	N/A	-1.342	0.0	0.905	N/A
LPS/IL-1 Mediated Inhibition of RXR Function	0.0	0.0	-0.447	1.414	0.378
Folate Polyglutamylation	N/A	N/A	N/A	-2.0	N/A
Valine Degradation I	N/A	N/A	-2.0	N/A	N/A
Superpathway of Serine and Glycine Biosynthesis I	N/A	N/A	N/A	-2.0	N/A
CCR5 Signaling in Macrophages	N/A	N/A	1.0	-0.378	0.447
TWEAK Signaling	N/A	N/A	-0.447	-0.816	0.378
Folate Transformations I	N/A	N/A	N/A	-1.633	N/A
Retinoate Biosynthesis I	0.0	1.0	0.0	-0.447	0.0
Ethanol Degradation IV	N/A	1.342	0.0	N/A	N/A
Oxidative Ethanol Degradation III	N/A	1.342	0.0	N/A	N/A
α-Adrenergic Signaling	0.0	N/A	N/A	-1.155	0.0
IL-22 Signaling	N/A	N/A	0.0	N/A	-1.0
Mitochondrial L-carnitine Shuttle Pathway	0.0	N/A	N/A	N/A	1.0
Actin Nucleation by ARP-WASP Complex	0.0	N/A	0.0	0.0	1.0
Histamine Degradation	N/A	1.0	N/A	N/A	N/A
Inhibition of Angiogenesis by TSP1	N/A	N/A	N/A	N/A	1.0
The Visual Cycle	1.0	N/A	0.0	N/A	N/A
Fatty Acid α-oxidation	N/A	1.0	N/A	N/A	N/A
Ubiquinol-10 Biosynthesis (Eukaryotic)	N/A	N/A	1.0	N/A	N/A
Putrescine Degradation III	0.447	0.447	N/A	N/A	N/A
Ephrin B Signaling	0.0	0.378	0.0	-0.378	0.0
Tryptophan Degradation X (Mammalian, via Tryptamine)	0.0	0.447	N/A	N/A	N/A
Gustation Pathway	N/A	N/A	N/A	N/A	N/A
Cellular Effects of Sildenafil (Viagra)	N/A	N/A	N/A	N/A	N/A
Tetrahydrofolate Salvage from 5,10-methenyltetrahydrofolate	N/A	N/A	N/A	N/A	N/A
Parkinson's Signaling	N/A	N/A	N/A	N/A	N/A
IL-10 Signaling	N/A	N/A	N/A	N/A	N/A
IL-17A Signaling in Fibroblasts	N/A	N/A	N/A	N/A	N/A
IL-12 Signaling and Production in Macrophages	N/A	N/A	N/A	N/A	N/A
Thyroid Cancer Signaling	N/A	N/A	N/A	N/A	N/A
Role of IL-17A in Arthritis	N/A	N/A	N/A	N/A	N/A
Caveolar-mediated Endocytosis Signaling	N/A	N/A	N/A	N/A	N/A
Salvage Pathways of Pyrimidine Deoxyribonucleotides	N/A	N/A	N/A	N/A	N/A
G-Protein Coupled Receptor Signaling	N/A	N/A	N/A	N/A	N/A
Glycine Cleavage Complex	N/A	N/A	N/A	N/A	N/A
Retinoate Biosynthesis II	N/A	N/A	N/A	N/A	N/A
nNOS Signaling in Skeletal Muscle Cells	N/A	N/A	N/A	N/A	N/A
Melatonin Degradation II	N/A	N/A	N/A	N/A	N/A
NAD Biosynthesis III	N/A	N/A	N/A	N/A	N/A
Ephrin A Signaling	N/A	N/A	N/A	N/A	N/A
Hereditary Breast Cancer Signaling	N/A	N/A	N/A	N/A	N/A
Proline Biosynthesis I	N/A	N/A	N/A	N/A	N/A
Hepatic Fibrosis / Hepatic Stellate Cell Activation	N/A	N/A	N/A	N/A	N/A
Phenylethylamine Degradation I	N/A	N/A	N/A	N/A	N/A
IL-15 Production	N/A	N/A	N/A	N/A	N/A
Role of Oct4 in Mammalian Embryonic Stem Cell Pluripotency	N/A	N/A	N/A	N/A	N/A
Unfolded protein response	0.0	N/A	0.0	0.0	N/A
Factors Promoting Cardiogenesis in Vertebrates	N/A	N/A	N/A	N/A	N/A
Ascorbate Recycling (Cytosolic)	N/A	N/A	N/A	N/A	N/A
Serine Biosynthesis	N/A	N/A	N/A	N/A	N/A
G Protein Signaling Mediated by Tubby	N/A	N/A	N/A	N/A	N/A
Arginine Biosynthesis IV	N/A	N/A	N/A	N/A	N/A
Urea Cycle	N/A	N/A	N/A	N/A	N/A
Molybdenum Cofactor Biosynthesis	N/A	N/A	N/A	N/A	N/A
Calcium Transport I	N/A	N/A	N/A	N/A	N/A
Glycoaminoglycan-protein Linkage Region Biosynthesis	N/A	N/A	N/A	N/A	N/A
Phenylalanine Degradation IV (Mammalian, via Side Chain)	N/A	N/A	N/A	N/A	N/A
Endoplasmic Reticulum Stress Pathway	0.0	N/A	N/A	N/A	N/A
Mechanisms of Viral Exit from Host Cells	N/A	N/A	N/A	N/A	N/A
2-oxobutanoate Degradation I	N/A	N/A	N/A	N/A	N/A
Mitochondrial Dysfunction	N/A	N/A	N/A	N/A	N/A
GABA Receptor Signaling	N/A	N/A	N/A	N/A	N/A
Choline Biosynthesis III	N/A	0.0	N/A	0.0	N/A
Role of JAK1 and JAK3 in γc Cytokine Signaling	N/A	N/A	N/A	N/A	N/A
Branched-chain α-keto acid Dehydrogenase Complex	N/A	N/A	N/A	N/A	N/A
Glycine Biosynthesis I	N/A	N/A	N/A	N/A	N/A
Chondroitin and Dermatan Biosynthesis	N/A	N/A	N/A	N/A	N/A
Circadian Rhythm Signaling	N/A	N/A	N/A	N/A	N/A
Dolichyl-diphosphooligosaccharide Biosynthesis	N/A	N/A	N/A	N/A	N/A
Molecular Mechanisms of Cancer	N/A	N/A	N/A	N/A	N/A
Phagosome Formation	N/A	N/A	N/A	N/A	N/A
DNA Double-Strand Break Repair by Non-Homologous End Joining	N/A	N/A	N/A	N/A	N/A
Semaphorin Signaling in Neurons	N/A	N/A	N/A	N/A	N/A
dTMP De Novo Biosynthesis	N/A	N/A	N/A	N/A	N/A
Role of JAK family kinases in IL-6-type Cytokine Signaling	N/A	N/A	N/A	N/A	N/A
Gap Junction Signaling	N/A	N/A	N/A	N/A	N/A
2-ketoglutarate Dehydrogenase Complex	N/A	N/A	N/A	N/A	N/A
Iron homeostasis signaling pathway	N/A	N/A	N/A	N/A	N/A
Xenobiotic Metabolism Signaling	N/A	N/A	N/A	N/A	N/A
UDP-N-acetyl-D-glucosamine Biosynthesis II	N/A	N/A	N/A	N/A	N/A
γ-glutamyl Cycle	N/A	N/A	N/A	N/A	N/A
Germ Cell-Sertoli Cell Junction Signaling	N/A	N/A	N/A	N/A	N/A
HER-2 Signaling in Breast Cancer	N/A	N/A	N/A	N/A	N/A
RAR Activation	N/A	N/A	N/A	N/A	N/A
Glutamate Degradation III (via 4-aminobutyrate)	N/A	N/A	N/A	N/A	N/A
Methylglyoxal Degradation I	N/A	N/A	N/A	N/A	N/A
Heme Degradation	N/A	N/A	N/A	N/A	N/A
TR/RXR Activation	N/A	N/A	N/A	N/A	N/A
Antigen Presentation Pathway	N/A	N/A	N/A	N/A	N/A
Axonal Guidance Signaling	N/A	N/A	N/A	N/A	N/A
Histidine Degradation III	N/A	N/A	N/A	N/A	N/A
L-DOPA Degradation	N/A	N/A	N/A	N/A	N/A
Sertoli Cell-Sertoli Cell Junction Signaling	N/A	N/A	N/A	N/A	N/A
